# Requirement for Type IX secretion machinery in a nematode model of Chryseobacterial pathogenesis

**DOI:** 10.64898/2026.09.25.754504

**Authors:** Dae-Eun Jeong, Andrew Z. Fire

## Abstract

Bacterium-nematode interactions in soil environments hold agricultural, economic, and evolutionary significance, with the rapid killing of nematodes by nematophagous bacteria representing an extreme and potentially valuable example of such interactions. Here, we investigate rapid killing of the model nematode *Caenorhabditis elegans* by the nematophagous bacterial species *Chryseobacterium nematophagum* through development and application of bacterial genetic tools for *Chryseobacterium*. We show that *Chryseobacterium nematophagum* can be genetically manipulated through both forward genetics and homology-mediated genetic interventions, with the latter driven by the use of a pyrimidine auxotrophy system to circumvent the multidrug resistance of these bacteria. Combining these approaches, we identified the Type IX Secretion System (T9SS) machinery as a central virulence determinant. Independent mutations in multiple T9SS components each substantially attenuated nematode killing with complementation restoring virulence. This system provides a tractable experimental platform for investigating the molecular basis of nematophagous bacterial pathogenesis and of the T9SS-dependent virulence mechanisms.
