## Supplementary Table S5 for "Requirement for Type IX secretion machinery in a nematode model of Chryseobacterial pathogenesis"

### Sheet: TableS5
Supplementary Table S5. Predicted T9SS substrate proteins in Chryseobacterium nematophagum PDb101.
This table provides a list of T9SS CTD-bearing proteins identified by hmmscan (TIGR04183 and PF18962 for type A; TIGR04131 for type B; NF033708 for type C), filtered for a SignalP-predicted signal peptide (SP = Sec/SPI, LIPO = Sec/SPII) without DeepTMHMM-predicted transmembrane helices. Columns indicate locus tag, protein length (aa), functional annotation, CTD type, supporting HMM accession(s), …
locus_tag	length (aa)	product	CTD-type	hmm_accession	SP-type	SP-probability	TMR count	predicted_category
AC61ZJ_00043	535	S8 family peptidase domain-containing protein	type A	PF18962,TIGR04183	SP(Sec/SPI)	0.972427	0	peptidase
AC61ZJ_00184	651	Secretory lipase	type A	PF18962,TIGR04183	SP(Sec/SPI)	0.929497	0	other
AC61ZJ_00195	712	Secreted phosphatase, PhoX family	type A	TIGR04183	SP(Sec/SPI)	0.994472	0	other
AC61ZJ_00240	1555	FG-GAP-like repeat-containing protein	type A	PF18962,TIGR04183	SP(Sec/SPI)	0.76615	0	unknown
AC61ZJ_00300	392	M28 family Zn-dependent peptidase	type A	PF18962,TIGR04183	SP(Sec/SPI)	0.982651	0	peptidase
AC61ZJ_00317	975	M12B metallopeptidase	type A	PF18962,TIGR04183	SP(Sec/SPI)	0.991411	0	peptidase
AC61ZJ_00320	623	Extracellular ribonuclease	type A	PF18962,TIGR04183	SP(Sec/SPI)	0.665089	0	nuclease
AC61ZJ_00402	270	Collagenase-like domain-containing protein	type A	PF18962,TIGR04183	SP(Sec/SPI)	0.881429	0	Collagenase-like
AC61ZJ_00412	747	M12B metallopeptidase	type A	PF18962,TIGR04183	SP(Sec/SPI)	0.535219	0	peptidase
AC61ZJ_00467	722	M12B metallopeptidase	type A	PF18962,TIGR04183	SP(Sec/SPI)	0.816813	0	peptidase
AC61ZJ_00468	626	M12B metallopeptidase	type A	PF18962,TIGR04183	SP(Sec/SPI)	0.775341	0	peptidase
AC61ZJ_00500	441	choice-of-anchor J domain- and GEVED domain-containing protein	type A	PF18962,TIGR04183	SP(Sec/SPI)	0.992272	0	unknown
AC61ZJ_00669	1400	Grappling hook protein-like protein	type B	TIGR04131	SP(Sec/SPI)	0.773685	0	Grappling hook protein-like
AC61ZJ_00721	254	Glycoside hydrolase family 9	type A	PF18962,TIGR04183	SP(Sec/SPI)	0.869128	0	glycoside hydrolase
AC61ZJ_00736	641	GluZincin family Zn-dependent metallopeptidase	type A	PF18962,TIGR04183	SP(Sec/SPI)	0.564097	0	peptidase
AC61ZJ_00754	890	M36 family metallopeptidase	type A	PF18962,TIGR04183	SP(Sec/SPI)	0.965051	0	peptidase
AC61ZJ_00755	866	M36 family metallopeptidase	type A	PF18962,TIGR04183	SP(Sec/SPI)	0.907282	0	peptidase
AC61ZJ_00771	789	Grappling hook protein-like protein	type B	TIGR04131	SP(Sec/SPI)	0.460431	0	Grappling hook protein-like
AC61ZJ_00772	1199	Grappling hook protein-like protein	type B	TIGR04131	SP(Sec/SPI)	0.623633	0	Grappling hook protein-like
AC61ZJ_00773	795	Grappling hook protein-like protein	type B	TIGR04131	SP(Sec/SPI)	0.532845	0	Grappling hook protein-like
AC61ZJ_00781	837	M12B metallopeptidase	type A	PF18962,TIGR04183	SP(Sec/SPI)	0.859627	0	peptidase
AC61ZJ_00790	913	Fibronectin type-III domain-containing protein	type A	PF18962,TIGR04183	SP(Sec/SPI)	0.992415	0	unknown
AC61ZJ_00791	877	choice-of-anchor J domain-containing protein	type A	PF18962,TIGR04183	SP(Sec/SPI)	0.970469	0	unknown
AC61ZJ_00793	709	S8 family peptidase domain-containing protein	type A	PF18962,TIGR04183	SP(Sec/SPI)	0.930303	0	peptidase
AC61ZJ_00825	273	Collagenase-like domain-containing protein	type A	PF18962,TIGR04183	SP(Sec/SPI)	0.77816	0	Collagenase-like
AC61ZJ_00833	789	Motility adhesin, RemA-like	type A	TIGR04183,PF18962	SP(Sec/SPI)	0.832557	0	motility adhesin
AC61ZJ_00918	624	Endonuclease	type A	PF18962,TIGR04183	SP(Sec/SPI)	0.713943	0	nuclease
AC61ZJ_00919	512	---	type A	PF18962,TIGR04183	SP(Sec/SPI)	0.829219	0	unknown
AC61ZJ_00960	524	Mucinase-like protein	type A	PF18962,TIGR04183	LIPO(Sec/SPII)	0.805359	0	glycoside hydrolase
AC61ZJ_01066	325	Carbohydrate binding domain-containing protein	type A	PF18962,TIGR04183	SP(Sec/SPI)	0.947237	0	unknown
AC61ZJ_01170	155	---	type A	PF18962	SP(Sec/SPI)	0.92109	0	unknown
AC61ZJ_01215	155	---	type A	PF18962	SP(Sec/SPI)	0.921354	0	unknown
AC61ZJ_01308	747	PorZ, T9SS N-terminal beta-propeller domain-containing protein	type A	PF18962,TIGR04183	SP(Sec/SPI)	0.997144	0	unknown
AC61ZJ_01323	965	M12B metallopeptidase	type A	PF18962,TIGR04183	SP(Sec/SPI)	0.771452	0	peptidase
AC61ZJ_01459	514	---	type A	PF18962,TIGR04183	SP(Sec/SPI)	0.734152	0	unknown
AC61ZJ_01476	753	M12B metallopeptidase	type A	PF18962,TIGR04183	SP(Sec/SPI)	0.842125	0	peptidase
AC61ZJ_01505	973	M12B metallopeptidase	type A	PF18962,TIGR04183	SP(Sec/SPI)	0.579923	0	peptidase
AC61ZJ_01626	806	Motility adhesin, RemA-like	type A	PF18962	LIPO(Sec/SPII)	0.831388	0	motility adhesin
AC61ZJ_01681	654	Motility adhesin, RemA-like	type A	PF18962,TIGR04183	SP(Sec/SPI)	0.997627	0	motility adhesin
AC61ZJ_01755	388	---	type A	PF18962,TIGR04183	SP(Sec/SPI)	0.981601	0	unknown
AC61ZJ_01767	322	---	type A	PF18962,TIGR04183	SP(Sec/SPI)	0.977036	0	unknown
AC61ZJ_01768	321	---	type A	PF18962,TIGR04183	SP(Sec/SPI)	0.85027	0	unknown
AC61ZJ_01873	301	---	type A	PF18962,TIGR04183	SP(Sec/SPI)	0.993239	0	unknown
AC61ZJ_01953	695	Grappling hook protein-like protein	type B	TIGR04131	SP(Sec/SPI)	0.958866	0	Grappling hook protein-like
AC61ZJ_01954	688	Grappling hook protein-like protein	type B	TIGR04131	SP(Sec/SPI)	0.898646	0	Grappling hook protein-like
AC61ZJ_01957	749	Grappling hook protein-like protein	type B	TIGR04131	SP(Sec/SPI)	0.610083	0	Grappling hook protein-like
AC61ZJ_01958	752	Grappling hook protein-like protein	type B	TIGR04131	SP(Sec/SPI)	0.6995	0	Grappling hook protein-like
AC61ZJ_02067	725	M12B metallopeptidase	type A	PF18962,TIGR04183	SP(Sec/SPI)	0.938146	0	peptidase
AC61ZJ_02171	753	M12B metallopeptidase	type A	PF18962,TIGR04183	SP(Sec/SPI)	0.980669	0	peptidase
AC61ZJ_02214	512	---	type A	PF18962,TIGR04183	SP(Sec/SPI)	0.822295	0	unknown
AC61ZJ_02287	271	M36 family metallopeptidase	type A	PF18962,TIGR04183	SP(Sec/SPI)	0.731198	0	peptidase
AC61ZJ_02289	884	M12B metallopeptidase	type A	PF18962,TIGR04183	SP(Sec/SPI)	0.996565	0	peptidase
AC61ZJ_02433	946	Alpha amylase catalytic domain-containing protein	type A	PF18962,TIGR04183	SP(Sec/SPI)	0.558949	0	glycoside hydrolase
AC61ZJ_02443	855	M36 family metallopeptidase	type A	PF18962,TIGR04183	LIPO(Sec/SPII)	0.987429	0	peptidase
AC61ZJ_02550	1165	---	type A	PF18962	SP(Sec/SPI)	0.962113	0	unknown
AC61ZJ_02595	624	Zinc-dependent metalloprotease	type A	PF18962,TIGR04183	SP(Sec/SPI)	0.930681	0	peptidase
AC61ZJ_02601	457	IgA M64 peptidase domain-containing protein	type A	PF18962,TIGR04183	SP(Sec/SPI)	0.604088	0	peptidase
AC61ZJ_02618	1132	Grappling hook protein-like protein	type B	TIGR04131	SP(Sec/SPI)	0.80564	0	Grappling hook protein-like
AC61ZJ_02619	936	Grappling hook protein-like protein	type B	TIGR04131	SP(Sec/SPI)	0.98506	0	Grappling hook protein-like
AC61ZJ_02646	278	Collagenase-like domain-containing protein	type A	PF18962,TIGR04183	SP(Sec/SPI)	0.93406	0	Collagenase-like
AC61ZJ_02655	888	Grappling hook protein-like protein	type B	TIGR04131	SP(Sec/SPI)	0.607516	0	Grappling hook protein-like
AC61ZJ_02656	277	Collagenase-like domain-containing protein	type A	PF18962,TIGR04183	SP(Sec/SPI)	0.522438	0	Collagenase-like
AC61ZJ_02657	274	Collagenase-like domain-containing protein	type A	PF18962,TIGR04183	LIPO(Sec/SPII)	0.784593	0	Collagenase-like
AC61ZJ_02658	277	Collagenase-like domain-containing protein	type A	PF18962,TIGR04183	LIPO(Sec/SPII)	0.550771	0	Collagenase-like
AC61ZJ_02659	279	Collagenase-like domain-containing protein	type A	PF18962,TIGR04183	SP(Sec/SPI)	0.618363	0	Collagenase-like
AC61ZJ_02709	512	---	type A	PF18962,TIGR04183	SP(Sec/SPI)	0.873468	0	unknown
AC61ZJ_02750	990	M12B metallopeptidase	type A	PF18962,TIGR04183	SP(Sec/SPI)	0.711335	0	peptidase
AC61ZJ_02751	963	M12B metallopeptidase	type A	PF18962,TIGR04183	SP(Sec/SPI)	0.642589	0	peptidase
AC61ZJ_02752	965	M12B metallopeptidase	type A	PF18962,TIGR04183	SP(Sec/SPI)	0.976658	0	peptidase
AC61ZJ_02755	968	M12B metallopeptidase	type A	PF18962,TIGR04183	SP(Sec/SPI)	0.786476	0	peptidase
AC61ZJ_02756	1504	Fibronectin type-III domain-containing protein	type A	PF18962,TIGR04183	SP(Sec/SPI)	0.894558	0	unknown
AC61ZJ_02830	512	---	type A	PF18962,TIGR04183	SP(Sec/SPI)	0.872861	0	unknown
AC61ZJ_02872	259	---	type A	PF18962,TIGR04183	SP(Sec/SPI)	0.983537	0	unknown
AC61ZJ_02946	732	M12B metallopeptidase	type A	PF18962,TIGR04183	SP(Sec/SPI)	0.834406	0	peptidase
AC61ZJ_02973	514	---	type A	PF18962,TIGR04183	SP(Sec/SPI)	0.677844	0	unknown
AC61ZJ_03016	789	Motility adhesin, RemA-like	type A	TIGR04183,PF18962	SP(Sec/SPI)	0.54311	0	motility adhesin
AC61ZJ_03019	325	Carbohydrate binding domain-containing protein	type A	PF18962,TIGR04183	SP(Sec/SPI)	0.746712	0	unknown
AC61ZJ_03260	159	---	type A	PF18962,TIGR04183	SP(Sec/SPI)	0.698204	0	unknown
AC61ZJ_03282	151	---	type A	PF18962	SP(Sec/SPI)	0.883764	0	unknown
AC61ZJ_03318	516	Endonuclease	type A	PF18962,TIGR04183	SP(Sec/SPI)	0.991504	0	nuclease
AC61ZJ_03495	512	---	type A	PF18962,TIGR04183	SP(Sec/SPI)	0.83885	0	unknown
AC61ZJ_03548	510	---	type A	PF18962,TIGR04183	SP(Sec/SPI)	0.857925	0	unknown
AC61ZJ_03627	513	---	type A	PF18962,TIGR04183	SP(Sec/SPI)	0.587945	0	unknown
AC61ZJ_03652	863	M36 family metallopeptidase	type A	PF18962,TIGR04183	SP(Sec/SPI)	0.993667	0	peptidase
