## Supplementary Table S4 for "Requirement for Type IX secretion machinery in a nematode model of Chryseobacterial pathogenesis"

### Sheet: TableS4
Supplementary Table S4. Statistical summary of C. elegans survival assays.
This table provides complete statistical data for all C. elegans survival assays reported in this study. Each row represents an independent experimental condition. Rows grouped by a thick border line were assayed together as a single experimental set and share the same wild-type PDb101 or E. coli OP50 reference condition within that set. The columns indicate the bacterial strain or treatment cond…
Bacteria strain/treatment	C. elegans Mean survival (hours)	sem (mean survival)	Hours at 75% mortality	% change to control	% change to PDb256	total animals	died animals	censored animals	p value to control	p value to PDb256	Note
E. coli (OP50)	359.82	12.03	461			90	75	15			Fig 1A
PDb101	31.89	1	41	-91.1372		90	84	6	0		Fig 1A
E. coli (OP50)	361.35	10.07	430			90	68	22
PDb101	24.23	0.5	23	-93.2946		90	84	6	0
PDb101	32.38	0.95	39			90	82	18			Fig 1B
Heat-killed PDb101	389.95	13.5	502	1104.29		90	70	20	0		Fig 1B, 70°C for 25 min
PDb101	27.33	0.52	31			90	90	0
Heat-killed PDb101	125.01	2.6	143	357.409		90	80	10	0		65°C for 25 min
PDb101 No FUdR	33.47	0.83	42			90	85	5			Fig S1C
PDb101 FUdR 0.05 uM	40.18	1	42	20.0478		90	74	16	1.7e-07		Fig S1C
PDb101 FUdR 0.5 uM	51.65	2.41	66	54.3173		90	83	7	0		Fig S1C
PDb101 FUdR 5 uM	199.22	6.57	236	495.22		90	77	13	0		Fig S1C
PDb101 FUdR 50 uM	340.56	9.03	379	917.508		90	90	0	0		Fig S1C
PDb101 No FUdR	42.14	0.97	45			90	77	13
PDb101 FUdR 0.05 uM	48.46	1.15	60	14.9976		90	77	13	2.8e-05
PDb101 FUdR 0.5 uM	75.56	2.96	112	79.3071		90	64	5	0
PDb101 FUdR 5 uM	111.26	0.74	-	164.025		90	1	7	0		Counting stopped at 112 hours
PDb101 FUdR 50 uM	112	0	-	165.781		90	0	6	0		Counting stopped at 112 hours
PDb101	24.32	0.54	27			90	85	5			Fig S3A
PDb188 htrA(-)	39.04	0.62	44	60.5263		90	82	8	0		Fig S3A
PDb101	25.32	0.76	35			90	81	9			Fig S3B
PDb217 nusB(-)	53.04	3.43	59	109.479		90	77	13	0		Fig S3B
PDb219 nrdA(-)	63.87	3.76	71	152.251		90	76	14	0		Fig S3B
PDb101	30.01	0.9	40			90	87	3			Fig S3C
PDb214 cpqA(-), agtA(-), ΨnrpsA(-)	145.35	4.13	183	384.339		90	65	25	0		Fig S3C
PDb101	39.95	0.69	42			90	83	7			Fig S4C
PDb222 DHO(-)	40.69	0.71	48	1.85232		90	82	8	0.3001		Fig S4C
PDb101	26.71	0.73	31			90	86	4
PDb222 DHO(-)	34.19	0.94	43	28.0045		90	79	11	8.9e-09
PDb101	37.52	1	47			90	81	9			Fig 4F
PDb244 DHO(-), sprA(-)	167.02	4.1	186	345.149		90	78	12	0		Fig 4F
PDb255 DHO(-), sprA(-)	177.16	3.92	186	372.175		90	84	6	0		Fig 4F
PDb101	38.4	0.76	39			90	87	3			Fig 4G
PDb246 DHO(-), gldG(-)	149.1	5.03	164	288.281		90	67	23	0		Fig 4G
PDb248 DHO(-), gldG(-)	158.27	4.11	189	312.161		90	81	9	0		Fig 4G
PDb101	31.96	0.81	40			90	83	7			Fig 4H
PDb242 DHO(-), porU-porV prom(-)	158.8	3.87	184	396.871		90	81	9	0		Fig 4H
PDb257 DHO(-), gldK(-)	158.8	3.68	169	396.871		90	85	5	0		Fig 4H
PDb101	37.21	0.87	46			90	88	2			Fig 5A
PDb256 DHO(-), gldJ(-)	234.67	6.55	280	530.664		90	89	1	0		Fig 5A
PDb273 DHO(-), gldJ(-), pDEJ174-DHO(+)-gldJ(+)	39.1	0.83	40	5.07928	-83.3383	90	89	1	0.1461	0	Fig 5A
PDb260 gldJ(-)	154	3.4	167	313.867		90	79	11	0
PDb101	36.28	0.83	39.5			90	89	1			Fig 5B
PDb257 DHO(-), gldK(-)	154.44	3.78	184.5	325.689		90	85	5	0
PDb260 gldJ(-)	153.66	4.46	184.5	323.539		90	86	4	0		Fig 5B
PDb101	30.32	0.75	31			90	80	10
PDb242 DHO(-), porU-porV prom(-)	161.82	5.39	192	433.707		90	68	22	0
PDb248 DHO(-), gldG(-)	160.22	5.68	192	428.43		90	72	18	0
PDb101	29.88	0.91	41			90	83	7
PDb244 DHO(-), sprA(-)	135.46	3.54	144.5	353.347		90	82	8	0
PDb255 DHO(-), sprA(-)	120.1	4.41	144.5	301.941		90	80	10	0
PDb101	26.21	0.77	30			90	88	2			Fig 4I
PDb246 DHO(-), gldG(-)	132.1	3.42	143	404.006		90	86	4	0
PDb256 DHO(-), gldJ(-)	179.32	6.79	186	584.166		90	85	5	0		Fig 4I
PDb101	30.09	0.85	41			90	85	5
PDb256 DHO(-), gldJ(-)	193.18	5.37	233	542.007		90	89	1	0
PDb273 DHO(-), gldJ(-), pDEJ174-DHO(+)-gldJ(+)	32.98	0.68	41	9.60452	-82.9278	90	89	1	0.0099	0
