## Supplementary Table S1 for "Requirement for Type IX secretion machinery in a nematode model of Chryseobacterial pathogenesis"

### Sheet: TableS1
Supplementary Table S1. Resources used in this study.
This table lists all resources used in this study, organized by category: C. elegans and bacterial strains, plasmids, chemicals/reagents and commercial kits.
Reagent or resource	Source	Identifier	Note
C. elegans and bacterial strains
Caenorhabditis elegans N2	Caenorhabditis Genetics Center	CGC1
Chryseobacterium nematophagum; wild isolate	This study	PDb101	isolated at Palo Alto, CA, USA
Escherichia coli; F-, RP4-2(Km::Tn7,Tc::Mu-1), ΔuidA3::pir+, recA1, endA1, thiE1, hsdR17, creC510	E. coli Genetics Resource Center	BW19851	conjugation donor
Chryseobacterium nematophagum; DHO(-)	This study	PDb222	originate from PDb101 by EMS mutagenesis
Chryseobacterium nematophagum; CPS(-)	This study	PDb223	originate from PDb101 by EMS mutagenesis
Chryseobacterium nematophagum; htrA(-)	This study	PDb188	originate from PDb101 by EMS mutagenesis
Chryseobacterium nematophagum; nusB(-)	This study	PDb217	originate from PDb101 by EMS mutagenesis
Chryseobacterium nematophagum; nrdA(-)	This study	PDb219	originate from PDb101 by EMS mutagenesis
Chryseobacterium nematophagum; cpqA(-), agtA(-), ΨnrpsA(-)	This study	PDb214	originate from PDb101 by EMS mutagenesis
Chryseobacterium nematophagum; DHO(-), pDEJ125-WT-DHO(+)	This study	PDb232	originate from PDb222
Chryseobacterium nematophagum; DHO(-), pDEJ160-JUb44-DHO(+)	This study	PDb264	originate from PDb222
Chryseobacterium nematophagum; DHO(-), pDEJ167-recoded-DHO(+)	This study	PDb281	originate from PDb222
Chryseobacterium nematophagum; DHO(-), porU-porV prom(-)	This study	PDb242	originate from PDb222
Chryseobacterium nematophagum; DHO(-), sprA(-)	This study	PDb244	originate from PDb222
Chryseobacterium nematophagum; DHO(-), gldG(-)	This study	PDb246	originate from PDb222
Chryseobacterium nematophagum; DHO(-), gldG(-)	This study	PDb248	originate from PDb222
Chryseobacterium nematophagum; DHO(-), sprA(-)	This study	PDb255	originate from PDb222
Chryseobacterium nematophagum; DHO(-), gldJ(-)	This study	PDb256	originate from PDb222
Chryseobacterium nematophagum; DHO(-), gldK(-)	This study	PDb257	originate from PDb222
Chryseobacterium nematophagum; DHO(-), gldJ(-)	This study	PDb260	originate from PDb222
Chryseobacterium nematophagum; DHO(-), gldJ(-), pDEJ174-recoded-DHO(+)-gldJ(+)	This study	PDb273	originate from PDb256
Plasmids
pBroad-T7RNAP-chlorR	Patel et al., 2022	#199992 from Addgene	ultra-broad-host-range plasmid
pDEJ125	This study		WT-DHO
pDEJ160	This study		JUb44-DHO
pDEJ167	This study		recoded-DHO
pDEJ156	This study		gldJ single homology arm with recoded-DHO
pDEJ174	This study		gldJ rescue construct with recoded-DHO
Chemicals
Nematode growth medium (NGM)	Research Product International	N81250-5000.0
Cholesterol	Sigma-Aldrich	C8667
Potassium phosphate, Dibasic (K₂HPO₄)	Sigma-Aldrich	PX1570-1
Potassium phosphate, Monobasic (KH₂PO₄)	Sigma-Aldrich	PX1565-1
2X YT broth	MP Biomedicals	3012031
Peptone	Fisher Scientific	BP9725
Bacteriological agar	Sigma-Aldrich	A5306
Sodium chloride (NaCl)	Sigma-Aldrich	S3014
5-fluoro-2′-deoxyuridine (FUdR)	Sigma-Aldrich	F0503
Ethyl methanesulfonate (EMS)	Sigma-Aldrich	M0880
Rifampicin (0.1 µg/mL)	Alfa Aesar	J60836-03
Sodium phosphate, dibasic (Na₂HPO₄)	Research Product International	CAS No. 7558-79-4
Potassium phosphate, monobasic (KH₂PO₄)	Supelco	PX1565-1
Ammonium chloride (NH₄Cl)	Supelco	AX1270-1
Magnesium sulfate (MgSO₄)	Sigma-Aldrich	M2643
Calcium chloride (CaCl₂)	Sigma-Aldrich	C5670
D(+)-Glucose monohydrate	Emprove	1.08346.0500
MEM Non-Essential Amino Acids Solution (without L-glutamine)	Sigma-Aldrich	M7145
MEM Amino Acids Solution (without L-glutamine)	Sigma-Aldrich	M5550
Thiamine hydrochloride	Sigma-Aldrich	T4625
Uracil	Sigma-Aldrich	U0750
Ampicillin	Sigma-Aldrich	A0166
Ethidium bromide (EtBr)	Sigma-Aldrich	E1510
Phusion High-Fidelity PCR Master Mix	Thermo Fisher	F531L
Gibson assembly master mix	Gibson et al., 2009	Home-made
Dry Milk Instant Nonfat With Vitamins A&D	Signature SELECT, Safeway
MCE Membrane Filter, 0.45 μm Pore Size	Sigma-Aldrich, MF-Millipore™	HAWP02400
Commercial kits
Quick-DNA HMW MagBead Kit	Zymo Research	D6060
Nextera XT kit	Illumina	FC-131-1024
Bacterial Genomic DNA Extraction Miniprep Kit	Bio Basic	BS423
NucleoSpin-Plasmid Kit	Takara Bio USA, Inc.	740588.50
Zymoclean Gel Recovery Kit	Zymo Research	D4007
