## Supplementary Table S2 for "Requirement for Type IX secretion machinery in a nematode model of Chryseobacterial pathogenesis"

### Sheet: TableS2
Supplementary Table S2. Genome assemblies used for phylogenetic analyses.
This table lists all bacterial genome assemblies used for phylogenetic and comparative genomic analyses in this study. For each genome, the NCBI accession number, species name, NCBI taxonomy ID, strain designation, assembly level, and number of contigs are provided. The final column indicates C. elegans toxicity status, at the species level, where experimentally determined: species designated "to…
accession	species	tax_id	strain	assembly_level	contig_counts	C. elegans toxicity
GCF_020872015.1	Chryseobacterium arthrosphaerae	651561	LMY	Complete Genome	1	-
GCF_003815995.1	Chryseobacterium balustinum	246	KC-1863	Complete Genome	2	-
GCF_003815975.1	Chryseobacterium bernardetii	1241978	G0229	Complete Genome	1	-
GCF_002770595.1	Chryseobacterium camelliae	1265445	Dolsongi-HT1	Complete Genome	1	-
GCF_021278965.1	Chryseobacterium capnotolerans	2759528	DH-B6	Complete Genome	1	-
GCF_003815695.1	Chryseobacterium carnipullorum	1124835	G0188	Complete Genome	1	-
GCF_026314945.1	Chryseobacterium fluminis	2983606	MMS21-Ot14	Complete Genome	2	-
GCF_001021975.1	Chryseobacterium gallinarum	1324352	DSM-27622	Complete Genome	1	non-toxic (Page et al., 2019)
GCF_027920505.1	Chryseobacterium gambrini	373672	PL22-1A	Complete Genome	1	-
GCF_001648155.1	Chryseobacterium glaciei	1685010	IHBB-10212	Complete Genome	3	-
GCF_030012525.1	Chryseobacterium gotjawalense	3042315	wdc7	Complete Genome	1	-
GCF_003815915.1	Chryseobacterium indoltheticum	254	ATCC-27950	Complete Genome	1	non-toxic (Page et al., 2019)
GCF_003815775.1	Chryseobacterium joostei	112234	DSM-16927	Complete Genome	2	-
GCF_003815875.1	Chryseobacterium lactis	1241981	KC-1864	Complete Genome	1	-
GCF_900637665.1	Chryseobacterium nakagawai	1241982	NCTC13529	Complete Genome	1	-
GCF_023195755.1	Chryseobacterium nepalense	1854498	AC3	Complete Genome	1	-
GCF_022811665.1	Chryseobacterium oryzae	2929799	ADR-1	Complete Genome	3	-
GCF_025403485.1	Chryseobacterium paludis	2956784	CJ51	Complete Genome	1	-
GCF_002285635.2	Chryseobacterium piperi	558152	ATCC-BAA-1782	Complete Genome	1	-
GCF_004359195.1	Chryseobacterium salivictor	2547600	NBC-122	Complete Genome	1	-
GCF_003815615.1	Chryseobacterium shandongense	1493872	G0239	Complete Genome	1	-
GCF_022811685.1	Chryseobacterium suipulveris	2929800	SC2-2	Complete Genome	1	-
GCF_900683625.1	Chryseobacterium taihuense	1141221	3012STDY6944375	Complete Genome	1	-
GCF_900187185.1	Chryseobacterium taklimakanense	536441	NCTC13490	Complete Genome	1	-
GCF_002025665.1	Chryseobacterium indologenes	253	AA5	Complete Genome	1	non-toxic (Page et al., 2019)
GCA_035974195.1	Chryseobacterium scophthalmum	2663860	JUb44	Chromosome	1	non-toxic (Page et al., 2019)
GCF_014207845.1	Chryseobacterium shigense	297244	S00136	Contig	15	non-toxic (Page et al., 2019)
GCF_900142615.1	Chryseobacterium contaminans	1423959	DSM-27621	Scaffold	24	non-toxic (Page et al., 2019)
GCF_024806495.1	Chryseobacterium sp.JUb7	2940599	JUb7	Contig	33	non-toxic (Page et al., 2019)
GCA_902728265.1	Chryseobacterium potabilaquae	2675057	CECT9293	Contig	149	-
GCA_902729325.1	Chryseobacterium fistulae	2675058	CECT9393	Contig	233	-
GCA_003710065.1	Chryseobacterium nematophagum	2305228	JUb129	Contig	3	toxic (Page et al., 2019)
GCA_003709475.1	Chryseobacterium nematophagum	2305228	JUb275	Contig	15	toxic (Page et al., 2019)
Not Yet Generated	Chryseobacterium nematophagum	2305228	PDb101	Complete Genome	1	toxic (this study)
GCF_000183155.1	Riemerella anatipestifer	34085	DSM-15868	Complete Genome	1	-
