## Supplementary Table S3 for "Requirement for Type IX secretion machinery in a nematode model of Chryseobacterial pathogenesis"

### Sheet: TableS3
Supplementary Table S3. Optimization of EMS mutagenesis conditions for C. nematophagum PDb101.
This table summarizes the conditions tested during optimization of ethyl methanesulfonate (EMS) mutagenesis in PDb101. Each row represents an independent mutagenesis experiment. The columns indicate the growth medium (1X PGM or 2X TY), the dilution ratio and culture time used to obtain cells at the indicated growth phase prior to EMS treatment, the EMS concentration (% v/v) and treatment duration…
Medium	Dilution_ratio	Culture_time	Growth_phase	EMS_dose	EMS_time	Recovery_time	Sequencing_result (mutant/total)	Independent mutations detected
1X PGM	1/100	16 hours	Mid-log phase	0.03	2 hours	0 hour	0/2	0
1X PGM	1/100	16 hours	Mid-log phase	0.03	1 hour	0 hour	0/2	0
1X PGM	1/100	16 hours	Mid-log phase	0.03	30 minutes	0 hour	0/2	0
1X PGM	1/100	16 hours	Mid-log phase	0.015	2 hours	0 hour	0/2	0
1X PGM	1/100	16 hours	Mid-log phase	0.015	1 hour	0 hour	0/2	0
1X PGM	1/100	16 hours	Mid-log phase	0.015	30 minutes	0 hour	0/2	0
1X PGM	1/20	7 hours	Early-Mid-log phase	0.015	1 hour	0 hour	1/4	2
1X PGM	1/20	7 hours	Early-Mid-log phase	0.0075	4 hours	0 hour	1/4	1
1X PGM	1/20	7 hours	Early-Mid-log phase	0.005	4 hours	0 hour	0/4	0
1X PGM	1/20	0 hour	Lag-log phases	0.0025	8 hours	0 hour	1/4	1
1X PGM	1/20	6 hours	Early-Mid-log phase	0.01	1 hour	2 hours	0/4	0
1X PGM	1/20	6 hours	Early-Mid-log phase	0.01	1.5 hour	1.5 hours	0/4	0
1X PGM	1/20	6 hours	Early-Mid-log phase	0.01	2 hours	1 hour	1/3	1
2X TY	1/100	16 hours	Early-log phase	0.01	2 hours	6 hours	0/4	0
2X TY	1/100	16 hours	Early-log phase	0.01	4 hours	4 hours	2/4	2
2X TY	1/100	16 hours	Early-log phase	0.01	7 hours	1 hour	0/4	0
